# Scaling between DNA and cell size governs bacterial growth homeostasis and resource allocation

**DOI:** 10.1101/2021.11.12.468234

**Authors:** Boyan Li, Songyuan Zhang, Le Zhang, Xiaoying Qiao, Yiqiang Shi, Cheng Li, Qi Ouyang, Ping Wei, Long Qian

## Abstract

Bacteria maintain a stable cell size and a certain DNA content through proliferation as described by classic growth laws. How cells behave when this inherent scaling is broken, however, has rarely been interrogated. Here we engineered *Escherichia coli* cells with extremely low DNA contents using a tunable synthetic tool *CRISPRori* that temporarily inhibited chromosome replication initiation. A detailed mechanistic model coupling DNA replication, cell growth, and division revealed a fundamental DNA-centric growth law, which was validated by two observations. First, lineage dynamics were robust to large *CRISPRori* perturbations with division cycles rapidly restoring through a timer mechanism rather than the adder rule. Second, cellular growth transitioned into a linear regime at low DNA-cytoplasm ratios. Experiments and theory showed that in this regime, cellular resource was redirected to plasmid-borne gene expression. Together with the ability of *CRISPRori* to bi-directionally modulate plasmid copy numbers, these findings suggest a novel strategy for bio-production enhancement.
