## Supplementary Table 1 for "Scaling between DNA and cell size governs bacterial growth homeostasis and resource allocation"

### Sheet: Characterized in this work
box/name	sgRNA sequence	OriC target site(5'-3‘)
DUE+	TTCTATTGTGATCTCTTATT	ttctattgtgatctcttatt
R1-	CCGGATCCTTGTTATCCACA	tgtggataacaaggatccgg
R1+	GCACTGCCCTGTGGATAACA	gcactgccctgtggataaca
M+	GATCATTAACTGTGAATGAT	gatcattaactgtgaatgat
C2+	GTTGTTCTTTGGATAACTAC	gttgttctttggataactac
R4-	ACAGATCGTGCGATCTACTG	cagtagatcgcacgatctgt
I2+	TATAAGCTGGGATCAGAATG	tataagctgggatcagaatg
IHF	TTAAGATCAACAACCTGGAA	ttaagatcaacaacctggaa
R1+19nt	CACTGCCCTGTGGATAACA	cactgccctgtggataaca
R1+18nt	ACTGCCCTGTGGATAACA	actgccctgtggataaca

### Sheet: Potential
box/name	sgRNA sequence
L13-	AGATCTTCTTTTTAATACCC
R1 R13+	ATTAGGATCGCACTGCCCTG
R1+-2	CCCTGTGGATAACAAGGATC
R5 τ2+	CTGTGAATGATCGGTGATCC
R3+-2	ACTGAACAACAGTTGTTCTT
I3 C1-	GTCAGGAAGCTTGGATCAAC
I3 C1 R4-	GATAACTCTGTCAGGAAGCT
C1 R4-	CTACTGTGGATAACTCTGTC
